# A Grain of Salt

**DOI:** 10.1101/2020.01.23.916742

**Authors:** Kelly Houston, Jiaen Qiu, Stefanie Wege, Maria Hrmova, Helena Oakey, Yue Qu, Pauline Smith, Apriadi Situmorang, Malcolm Macaulay, Paulina Flis, Micha Bayer, Stuart Roy, Claire Halpin, Joanne Russell, Caitlin Byrt, Matt Gilliham, David E. Salt, Robbie Waugh

## Abstract

We quantified grain sodium (Na^+^) content across a barley GWAS panel grown under optimal conditions. We identified a strong association with a region containing two low and one high Na^+^ accumulating haplotypes of a Class 1 HIGH-AFFINITY POTASSIUM TRANSPORTER (HKT1;5) known to be involved in regulating plant Na^+^ homeostasis. The haplotypes exhibited an average 1.8-fold difference in grain Na^+^ content. We show that an L189P substitution disrupts Na^+^ transport in the high Na^+^ lines, disturbs the plasma membrane localisation typical of HKT1;5 and induces a conformational change in the protein predicted to compromise function. Under NaCl stress, lines containing P189 accumulate high levels of Na^+^, but show no significant difference in biomass. P189 increases in frequency from wild-species to elite cultivars leading us to speculate that the compromised haplotype is undergoing directional selection possibly due to the value of Na^+^ as a functional nutrient in non-saline environments.
