## Supplementary tables for "A Grain of Salt"

### Sheet: Supplementary Table 1
Supplementary Table 1: Elite 2-row spring cultivars included in GWAS and sequenced for HvHKT1;5.
Accession	Na23	K39	NCBI ref
AAPO	34.31	4796	Submitted, number pending
ACAPELLA	25.57	3464	Submitted, number pending
ADONIS	26.89	4535	Submitted, number pending
AGENDA	26.71	4691	Submitted, number pending
AKITA	29.41	3775	Submitted, number pending
ALLIOT	41.76	4475	Submitted, number pending
AMOURETTE	27.96	4792	Submitted, number pending
ANACONDA	35.98	4560	Submitted, number pending
ANAIS	26.66	4397	Submitted, number pending
ANNABELL	20.9	4596	Submitted, number pending
APPALOOSA	70.94	4478	Submitted, number pending
ARDILA	24.59	4164	Submitted, number pending
ASTORIA	40.29	4676	Submitted, number pending
ATHENA	23.28	4324	Submitted, number pending
ATHOS	42.12	4362	Submitted, number pending
AVEC	16.07	3525	Submitted, number pending
BARKE	45.98	4742	Submitted, number pending
BARONESSE	48.2	4890	Submitted, number pending
BERWICK	33.66	4537	Submitted, number pending
BERYLLIUM	48.17	4553	Submitted, number pending
BLENHEIM	37.04	4498	Submitted, number pending
BRAEMAR	29.01	4493	Submitted, number pending
BRAHMS	38.04	3349	Submitted, number pending
BRAZIL	35.44	4641	Submitted, number pending
CALICO	69.23	4430	Submitted, number pending
CAMPALA	46.13	4529	Submitted, number pending
CATALINA	43.9	4128	Submitted, number pending
CELLAR	17.58	3350	Submitted, number pending
CHARIOT	24.22	4164	Submitted, number pending
CHIEFTAN	33.04	4261	Submitted, number pending
CHIME	41.87	4375	Submitted, number pending
CLARITY	23.47	3938	Submitted, number pending
CLASS	23.37	4179	Submitted, number pending
CLEOPATRA	21.22	4113	Submitted, number pending
COLADA	36.07	4725	Submitted, number pending
COOPER	45.27	4167	Submitted, number pending
CROYDON	20.92	3963	Submitted, number pending
CRUSADER	47.65	4360	Submitted, number pending
DANUTA	24.26	4780	Submitted, number pending
DELIBES	40.74	4734	Submitted, number pending
DERKADO	23.56	3400	Submitted, number pending
DEW	28.53	4297	Submitted, number pending
DRAUGHT	21.83	4324	Submitted, number pending
DRUM	33.49	4644	Submitted, number pending
EXTRACT	49.11	4400	Submitted, number pending
FAIRYTALE	28.86	4750	Submitted, number pending
FELICIE	29.77	4131	Submitted, number pending
FOXTROT	26.93	4319	Submitted, number pending
FRANKLIN	37.77	4745	Submitted, number pending
GLOBAL	17.65	3341	Submitted, number pending
GOLDIE	17.71	3464	Submitted, number pending
GRANTA	54.29	4397	Submitted, number pending
GUNDEL	48.49	4454	Submitted, number pending
HART	48.09	4483	Submitted, number pending
HASSAN	29.11	4110	Submitted, number pending
HEATHER	50.34	4327	Submitted, number pending
HELMI	38.85	4609	Submitted, number pending
HERIS	20.12	4240	Submitted, number pending
HERON	32.24	4377	Submitted, number pending
HOPPER	26.23	4304	Submitted, number pending
HORIZON	27.84	4694	Submitted, number pending
HOST	21	4200	Submitted, number pending
IDA	59.15	4003	Submitted, number pending
INDOLA	19.11	3349	Submitted, number pending
ISABELLA	33.46	4657	Submitted, number pending
JIVE	25.79	4309	Submitted, number pending
KEOPS	31.3	4606	Submitted, number pending
KLAXON	43.72	4615	Submitted, number pending
KRISTAPS	20.3	2957	Submitted, number pending
LINDEN	27.76	4327	Submitted, number pending
LITHIUM	52.07	4718	Submitted, number pending
LIVET	27.05	4292	Submitted, number pending
MACAW	51.53	4631	Submitted, number pending
MADRAS	44.18	4504	Submitted, number pending
MARISMINK	83.79	4761	Submitted, number pending
MAYPOLE	69.63	4437	Submitted, number pending
MELITTA	20.51	4095	Submitted, number pending
MIKADO	34.15	4142	Submitted, number pending
MINSTREL	30.59	4598	Submitted, number pending
NERUDA	32.84	4872	Submitted, number pending
NIMBUS	61.23	3487	Submitted, number pending
NOVELLO	22.42	4292	Submitted, number pending
OPTIC	16.62	4211	Submitted, number pending
PENTHOUSE	27.74	4298	Submitted, number pending
PEWTER	30.06	4445	Submitted, number pending
PITCHER	18.08	3971	Submitted, number pending
PONGO	47.51	4909	Submitted, number pending
PRIMERA	36.5	2693	Submitted, number pending
QUARTET	28.36	3922	Submitted, number pending
QUENCH	30.54	5089	Submitted, number pending
RAGTIME	24.45	4329	Submitted, number pending
RAINBOW	26.58	4584	Submitted, number pending
RAKAIA	43.05	4712	Submitted, number pending
RASA	20.15	3364	Submitted, number pending
RIVIERA	36.58	4264	Submitted, number pending
ROXANA	40.46	4404	Submitted, number pending
RUJA	46.97	4515	Submitted, number pending
RUMMY	20.48	4522	Submitted, number pending
SALKA	41.74	5142	Submitted, number pending
SALOON	72.64	5562	Submitted, number pending
SCANDIUM	68.29	4862	Submitted, number pending
SEBASTIAN	32.33	5175	Submitted, number pending
SIMBA	38.91	5398	Submitted, number pending
SKITTLE	20.44	4394	Submitted, number pending
SPIRAL	29.19	4606	Submitted, number pending
STARLIGHT	20.27	4373	Submitted, number pending
STATIC	24.64	4578	Submitted, number pending
SW_MACSENA	27.2	3560	Submitted, number pending
SW_STELLA	31.16	2459	Submitted, number pending
TABORA	43.95	4131	Submitted, number pending
TANKARD	22.91	4264	Submitted, number pending
TAPHOUSE	98.76	4803	Submitted, number pending
TARTAN	31.77	4512	Submitted, number pending
THISTLE	50.34	4758	Submitted, number pending
THRIFT	56.95	3963	Submitted, number pending
TOBY	47.06	3412	Submitted, number pending
TRINIDAD	78.77	4655	Submitted, number pending
TROON	31.91	4936	Submitted, number pending
TUCSON	30.82	4955	Submitted, number pending
TURNBERRY	65.93	4630	Submitted, number pending
TYNE	18.76	2643	Submitted, number pending
URSA	23.18	4236	Submitted, number pending
VANKKURI	34.44	4508	Submitted, number pending
VELVET	26.61	4698	Submitted, number pending
VIIVI	16.4	4303	Submitted, number pending
VISKOSA	19.58	4956	Submitted, number pending
WAGGON	27.8	5043	Submitted, number pending
WEITOR	44.01	4466	Submitted, number pending
WICKET	68.25	4687	Submitted, number pending
WREN	43.05	3554	Submitted, number pending

### Sheet: Supplementary Table 2
Supplementary Table 2: Gene models in region identified on 4H as being significantly associated with grain Na+ content.
Gene Name	Chromosome	AGP Start	AGP End	Confidence	Annotation
HORVU4Hr1G087780.1	chr4H	638223190	638224749	HC_G	Bifunctional inhibitor/lipid-transfer protein/seed storage 2S albumin superfamily protein
HORVU4Hr1G087790.2	chr4H	638223460	638224442	LC_u	undescribed protein
HORVU4Hr1G087800.1	chr4H	638256143	638257008	HC_G	Bifunctional inhibitor/lipid-transfer protein/seed storage 2S albumin superfamily protein
HORVU4Hr1G087810.1	chr4H	638307473	638308181	LC_u	undescribed protein
HORVU4Hr1G087820.1	chr4H	638308517	638309341	LC_u	undescribed protein
HORVU4Hr1G087830.1	chr4H	638309936	638310439	HC_U	unknown function
HORVU4Hr1G087840.3	chr4H	638318732	638319925	HC_U	Protein of unknown function (DUF1218)
HORVU4Hr1G087850.1	chr4H	638333457	638333868	HC_G	60S ribosomal protein L27-3
HORVU4Hr1G087860.1	chr4H	638378121	638378871	HC_G	Bifunctional inhibitor/lipid-transfer protein/seed storage 2S albumin superfamily protein
HORVU4Hr1G087870.1	chr4H	638388268	638389146	HC_G	Bifunctional inhibitor/lipid-transfer protein/seed storage 2S albumin superfamily protein
HORVU4Hr1G087880.1	chr4H	638428432	638428842	HC_G	60S ribosomal protein L27-3
HORVU4Hr1G087890.1	chr4H	638478739	638479019	LC_u	undescribed protein
HORVU4Hr1G087900.7	chr4H	638479133	638484242	HC_G	Flavin-containing monooxygenase family protein
HORVU4Hr1G087910.1	chr4H	638486373	638488116	HC_G	HXXXD-type acyl-transferase family protein
HORVU4Hr1G087920.1	chr4H	638512331	638512750	HC_G	Bifunctional inhibitor/lipid-transfer protein/seed storage 2S albumin superfamily protein
HORVU4Hr1G087930.1	chr4H	638513260	638513517	LC_u	undescribed protein
HORVU4Hr1G087940.1	chr4H	638513647	638513841	LC_U	unknown function
HORVU4Hr1G087950.1	chr4H	638514999	638515151	LC_TE	Retrotransposon protein, putative, unclassified
HORVU4Hr1G087960.1	chr4H	638634849	638636785	HC_G	Sodium transporter HKT1
HORVU4Hr1G087970.1	chr4H	638676269	638677708	HC_G	TLD-domain containing nucleolar protein
HORVU4Hr1G087980.1	chr4H	638774044	638774818	HC_TE?	zinc finger protein 4
HORVU4Hr1G087990.6	chr4H	639072081	639073349	HC_G	Endoglucanase 15
HORVU4Hr1G088000.1	chr4H	639080469	639080759	LC_u	undescribed protein
HORVU4Hr1G088010.1	chr4H	639196531	639196985	HC_G	Protein TIME FOR COFFEE
HORVU4Hr1G088020.4	chr4H	639208559	639213648	HC_G	Protein NRT1/ PTR FAMILY 6.3
HORVU4Hr1G088030.1	chr4H	639209570	639210052	LC_u	undescribed protein
HORVU4Hr1G088040.1	chr4H	639211354	639211737	LC_u	undescribed protein
HORVU4Hr1G088050.1	chr4H	639211900	639212080	LC_u	undescribed protein
HORVU4Hr1G088060.4	chr4H	639214025	639219029	HC_G	Oxysterol-binding protein-related protein 2A
HORVU4Hr1G088070.1	chr4H	639220179	639220679	LC_u	undescribed protein
HORVU4Hr1G088080.4	chr4H	639392933	639395123	HC_G	expansin B2
HORVU4Hr1G088090.4	chr4H	639495893	639498697	HC_G	receptor kinase 2
HORVU4Hr1G088100.1	chr4H	639682340	639682855	LC_TE	unknown function
HORVU4Hr1G088110.1	chr4H	639706538	639707881	HC_G	Eukaryotic aspartyl protease family protein
HORVU4Hr1G088120.1	chr4H	639717292	639717831	LC_TE	Retrotransposon protein
HORVU4Hr1G088130.3	chr4H	639721611	639722958	HC_G	UvrB/uvrC motif-containing protein isoform 5
HORVU4Hr1G088140.2	chr4H	639752757	639755359	HC_G	expansin B2
HORVU4Hr1G088150.1	chr4H	639767541	639768193	LC_u	undescribed protein
HORVU4Hr1G088160.1	chr4H	639772779	639774122	HC_G	Eukaryotic aspartyl protease family protein
HORVU4Hr1G088170.1	chr4H	639865436	639868763	LC_TE	Transposon protein, putative, CACTA, En/Spm sub-class
HORVU4Hr1G088180.1	chr4H	639883596	639884246	LC_u	undescribed protein
HORVU4Hr1G088190.9	chr4H	639939694	639946933	HC_G	2-phosphoglycerate kinase
HORVU4Hr1G088200.1	chr4H	639942466	639943237	LC_TE	Endonuclease-reverse transcriptase HmRTE-e01
HORVU4Hr1G088220.1	chr4H	639950849	639951108	LC_u	undescribed protein
HORVU4Hr1G088210.35	chr4H	639956048	639966348	HC_G	CCR4-NOT transcription complex subunit 1
HORVU4Hr1G088230.1	chr4H	640109804	640110976	LC_TE	Transposon protein, putative, CACTA, En/Spm sub-class
HORVU4Hr1G088240.1	chr4H	640111176	640112560	LC_U	unknown function
HORVU4Hr1G088250.15	chr4H	640120326	640127451	LC_u	undescribed protein
HORVU4Hr1G088260.1	chr4H	640127727	640127928	LC_u	undescribed protein
HORVU4Hr1G088270.14	chr4H	640198187	640208474	HC_TE?	ATP-dependent RNA helicase, putative
HORVU4Hr1G088280.2	chr4H	640310745	640313017	HC_G	GATA transcription factor 2
HORVU4Hr1G088290.1	chr4H	640317992	640319088	LC_u	undescribed protein
HORVU4Hr1G088300.1	chr4H	640320298	640321148	LC_u	undescribed protein
HORVU4Hr1G088310.1	chr4H	640327918	640328758	LC_u	undescribed protein
HORVU4Hr1G088320.1	chr4H	640333038	640333841	HC_G	Double Clp-N motif-containing P-loop nucleoside triphosphate hydrolases superfamily protein
HORVU4Hr1G088330.1	chr4H	640393516	640393749	LC_u	undescribed protein
HORVU4Hr1G088340.10	chr4H	640421579	640432476	HC_G	2-oxoglutarate (2OG) and Fe(II)-dependent oxygenase superfamily protein
HORVU4Hr1G088350.10	chr4H	640434928	640441561	HC_G	Agenet domain containing protein, expressed
HORVU4Hr1G088360.1	chr4H	640445110	640445369	LC_u	undescribed protein
HORVU4Hr1G088370.4	chr4H	640445428	640449337	LC_u	undescribed protein
HORVU4Hr1G088380.3	chr4H	640445565	640449635	LC_u	undescribed protein
HORVU4Hr1G088390.1	chr4H	640491514	640497006	HC_G	Coatomer, alpha subunit
HORVU4Hr1G088400.5	chr4H	640497538	640499359	LC_u	undescribed protein
HORVU4Hr1G088410.2	chr4H	640498962	640499870	HC_U	unknown function
HORVU4Hr1G088420.1	chr4H	640500341	640500764	LC_u	undescribed protein
HORVU4Hr1G088440.10	chr4H	640503829	640510906	HC_G	Methionyl-tRNA formyltransferase
HORVU4Hr1G088430.17	chr4H	640504902	640510925	LC_U	Plant protein of unknown function (DUF828) with plant pleckstrin homology-like region
HORVU4Hr1G088450.7	chr4H	640515684	640518342	LC_U	Plant protein of unknown function (DUF828) with plant pleckstrin homology-like region
HORVU4Hr1G088460.1	chr4H	640520324	640520646	HC_G	Serine/threonine-protein phosphatase 7 long form-like protein
HORVU4Hr1G088470.27	chr4H	640535795	640538638	HC_G	phosphatidylserine decarboxylase 1
HORVU4Hr1G088480.28	chr4H	640540544	640546585	HC_U	Chromosome 3B, genomic scaffold, cultivar Chinese Spring
HORVU4Hr1G088490.1	chr4H	640547189	640550955	HC_G	Cell number regulator 6
HORVU4Hr1G088500.2	chr4H	640555331	640556013	LC_u	undescribed protein
HORVU4Hr1G088510.1	chr4H	640560265	640561373	LC_u	undescribed protein
HORVU4Hr1G088520.1	chr4H	640580304	640581107	HC_G	Core-2/I-branching beta-1,6-N-acetylglucosaminyltransferase family protein
HORVU4Hr1G088530.1	chr4H	640584186	640586647	HC_TE?	Eukaryotic aspartyl protease family protein
HORVU4Hr1G088540.8	chr4H	640595868	640611352	HC_TE?	Chromodomain-helicase-DNA-binding protein 1-like
HORVU4Hr1G088550.1	chr4H	640605004	640605309	LC_u	undescribed protein
HORVU4Hr1G088570.2	chr4H	640630455	640638112	HC_G	Leucine-rich repeat receptor-like protein kinase family protein
HORVU4Hr1G088560.2	chr4H	640630460	640640807	LC_U	unknown function
HORVU4Hr1G088580.5	chr4H	640641588	640647209	HC_G	Leucine-rich repeat receptor-like protein kinase family protein
HORVU4Hr1G088590.6	chr4H	640647353	640649638	LC_U	unknown function
HORVU4Hr1G088600.4	chr4H	640650819	640654398	HC_G	Leucine-rich repeat receptor-like protein kinase family protein
HORVU4Hr1G088610.1	chr4H	640662818	640665994	HC_G	Quinone oxidoreductase
HORVU4Hr1G088620.1	chr4H	640666350	640668581	HC_G	Phosphoglycerate mutase family protein
HORVU4Hr1G088630.2	chr4H	640671280	640671753	LC_TE	unknown function
HORVU4Hr1G088640.1	chr4H	640673927	640674503	LC_TE	Retrotransposon protein, putative, unclassified
HORVU4Hr1G088650.6	chr4H	640685421	640696260	HC_G	protein kinase family protein
HORVU4Hr1G088660.1	chr4H	640701625	640703561	HC_G	E3 ubiquitin-protein ligase PRT6
HORVU4Hr1G088670.3	chr4H	640706584	640707045	HC_U	unknown function
HORVU4Hr1G088680.1	chr4H	640707872	640709468	LC_TE	unknown function
HORVU4Hr1G088690.1	chr4H	640711150	640712652	HC_G	General transcription factor IIH subunit 5
HORVU4Hr1G088700.2	chr4H	640716984	640726190	HC_G	ARABIDILLO-1
HORVU4Hr1G088710.1	chr4H	640725147	640726035	LC_u	undescribed protein
HORVU4Hr1G088720.10	chr4H	640726975	640730280	HC_G	Palmitoyl-protein thioesterase 1
HORVU4Hr1G088730.1	chr4H	640731610	640733054	LC_u	undescribed protein
HORVU4Hr1G088740.1	chr4H	640731612	640733092	HC_G	Class I glutamine amidotransferase-like superfamily protein
HORVU4Hr1G088750.1	chr4H	640899336	640899443	LC_TE	undescribed protein
HORVU4Hr1G088760.17	chr4H	641042283	641047868	HC_G	Long chain base biosynthesis protein 2d
HORVU4Hr1G088770.5	chr4H	641043282	641046740	LC_u	undescribed protein
HORVU4Hr1G088780.1	chr4H	641086962	641088357	HC_G	early nodulin-like protein 8
HORVU4Hr1G088790.5	chr4H	641091033	641094510	HC_G	arginine/serine-rich splicing factor 35
HORVU4Hr1G088800.1	chr4H	641133970	641134732	HC_u	undescribed protein
HORVU4Hr1G088810.1	chr4H	641141491	641142102	LC_TE	Retrotransposon protein, putative, unclassified
HORVU4Hr1G088820.1	chr4H	641145850	641152993	LC_u	undescribed protein
HORVU4Hr1G088830.2	chr4H	641145875	641152894	HC_u	undescribed protein
HORVU4Hr1G088840.2	chr4H	641153746	641156383	HC_G	Post-GPI attachment to proteins factor 3
HORVU4Hr1G088850.4	chr4H	641157517	641161403	HC_G	Protein CHAPERONE-LIKE PROTEIN OF POR1, chloroplastic
HORVU4Hr1G088860.1	chr4H	641185538	641189869	HC_G	Major facilitator superfamily protein
HORVU4Hr1G088870.1	chr4H	641191823	641192977	HC_G	Mitochondrial import inner membrane translocase subunit TIM23-1
HORVU4Hr1G088880.7	chr4H	641237832	641244215	HC_G	kinesin 4
HORVU4Hr1G088890.2	chr4H	641253106	641254865	HC_G	Protein NRT1/ PTR FAMILY 8.1
HORVU4Hr1G088900.3	chr4H	641255865	641265633	HC_G	Alanine--tRNA ligase
HORVU4Hr1G088910.12	chr4H	641271573	641284731	HC_G	Protein kinase superfamily protein
HORVU4Hr1G088920.1	chr4H	641290897	641291740	LC_TE	unknown function
HORVU4Hr1G088930.2	chr4H	641293496	641295060	HC_G	P-loop containing nucleoside triphosphate hydrolases superfamily protein
HORVU4Hr1G088940.1	chr4H	641382061	641382844	LC_u	undescribed protein
HORVU4Hr1G088950.1	chr4H	641383076	641384750	LC_u	undescribed protein
HORVU4Hr1G088960.2	chr4H	641404116	641405408	LC_u	undescribed protein
HORVU4Hr1G088970.1	chr4H	641404825	641406494	LC_u	undescribed protein
HORVU4Hr1G088980.1	chr4H	641405536	641408090	LC_u	undescribed protein
HORVU4Hr1G088990.1	chr4H	641408194	641411623	LC_u	undescribed protein
HORVU4Hr1G089000.1	chr4H	641423398	641423880	LC_TE	Transposon protein, putative, Pong sub-class
HORVU4Hr1G089010.1	chr4H	641429665	641431292	LC_u	undescribed protein
HORVU4Hr1G089020.1	chr4H	641454180	641454425	LC_TE	Retrotransposon protein, putative, unclassified, expressed
HORVU4Hr1G089030.1	chr4H	641464335	641465907	HC_G	Protein of unknown function, DUF584
HORVU4Hr1G089040.1	chr4H	641468548	641468670	LC_u	undescribed protein
HORVU4Hr1G089050.1	chr4H	641468869	641469015	LC_TE	unknown function
HORVU4Hr1G089060.3	chr4H	641590688	641595759	HC_G	L-gulonolactone oxidase 5
HORVU4Hr1G089070.1	chr4H	641592081	641592694	LC_u	undescribed protein
HORVU4Hr1G089080.3	chr4H	641600093	641606961	HC_G	UDP-N-acetylglucosamine--peptide N-acetylglucosaminyltransferase 110 kDa subunit
HORVU4Hr1G089090.2	chr4H	641608354	641613003	HC_G	Chaperone protein DnaK
HORVU4Hr1G089100.1	chr4H	641617531	641618461	HC_U	unknown function
HORVU4Hr1G089110.1	chr4H	641759666	641760070	LC_u	undescribed protein
HORVU4Hr1G089120.1	chr4H	641771191	641775630	HC_G	Trihelix transcription factor GT-2
HORVU4Hr1G089130.1	chr4H	641786871	641790804	LC_TE	TTF-type zinc finger protein with HAT dimerisation domain
HORVU4Hr1G089140.1	chr4H	641790981	641791310	LC_TE	hAT dimerisation domain-containing protein / transposase-related
HORVU4Hr1G089150.1	chr4H	641794439	641795275	LC_u	undescribed protein
HORVU4Hr1G089160.1	chr4H	641798627	641801315	LC_TE	unknown function
HORVU4Hr1G089170.1	chr4H	641806339	641807327	LC_u	undescribed protein
HORVU4Hr1G089180.1	chr4H	641837276	641838618	LC_TE	Retrotransposon protein, putative, unclassified
HORVU4Hr1G089190.1	chr4H	641839374	641840867	LC_TE?	undescribed protein
HORVU4Hr1G089200.2	chr4H	641851862	641853556	HC_G	Protein kinase superfamily protein
HORVU4Hr1G089210.1	chr4H	641904210	641906080	HC_U	Plant protein of unknown function (DUF247)
HORVU4Hr1G089220.2	chr4H	641910099	641911620	HC_G	Protein LURP-one-related 8
HORVU4Hr1G089230.1	chr4H	641924251	641926641	HC_G	Cytochrome P450 superfamily protein
HORVU4Hr1G089240.1	chr4H	642024767	642025697	LC_TE	unknown function
HORVU4Hr1G089250.1	chr4H	642027381	642027828	LC_TE	Retrotransposon protein, putative, unclassified
HORVU4Hr1G089260.1	chr4H	642028955	642029657	LC_u	undescribed protein
HORVU4Hr1G089270.1	chr4H	642064582	642066848	HC_TE?	Zinc finger CCCH domain-containing protein 20
HORVU4Hr1G089280.5	chr4H	642067124	642071227	HC_G	Transmembrane and coiled-coil domain-containing protein 4
HORVU4Hr1G089300.1	chr4H	642149539	642149808	LC_u	undescribed protein
HORVU4Hr1G089310.19	chr4H	642155943	642276817	HC_G	AP-2 complex subunit alpha-1
HORVU4Hr1G089310.19	chr4H	642155943	642276817	HC_G	AP-2 complex subunit alpha-1
HORVU4Hr1G089320.1	chr4H	642174952	642176162	HC_TE?	Zinc finger CCCH domain-containing protein 44
HORVU4Hr1G089330.2	chr4H	642199303	642201938	HC_G	2-oxoglutarate (2OG) and Fe(II)-dependent oxygenase superfamily protein
HORVU4Hr1G089340.1	chr4H	642200689	642201204	LC_u	undescribed protein
HORVU4Hr1G089350.4	chr4H	642210402	642217528	HC_G	WD repeat-containing protein 6
HORVU4Hr1G089360.1	chr4H	642223610	642225409	HC_G	Flavin-containing monooxygenase family protein
HORVU4Hr1G089370.1	chr4H	642233366	642234607	LC_TE	General transcription factor 2-related zinc finger protein
HORVU4Hr1G089380.1	chr4H	642236484	642236702	LC_U	unknown function
HORVU4Hr1G089390.1	chr4H	642244367	642244741	LC_TE	unknown function
HORVU4Hr1G089400.3	chr4H	642249025	642249328	HC_G	L-tyrosine decarboxylase
HORVU4Hr1G089410.1	chr4H	642261253	642262994	HC_G	2-oxoglutarate (2OG) and Fe(II)-dependent oxygenase superfamily protein
HORVU4Hr1G089290.7	chr4H	642309174	642316391	HC_G	Zinc finger CCCH domain-containing protein 19
HORVU4Hr1G089420.1	chr4H	642383189	642383376	HC_U	unknown function
HORVU4Hr1G089430.1	chr4H	642393080	642393434	LC_u	undescribed protein
HORVU4Hr1G089440.1	chr4H	642462273	642462618	LC_TE	Retrotransposon protein, putative, unclassified
HORVU4Hr1G089450.1	chr4H	642496560	642498144	HC_G	NAC domain protein,
HORVU4Hr1G089460.1	chr4H	642513360	642523797	HC_G	receptor-like protein kinase 1
HORVU4Hr1G089470.2	chr4H	642527742	642530387	HC_G	dihydroflavonol 4-reductase
HORVU4Hr1G089480.1	chr4H	642535429	642537069	HC_G	2-oxoglutarate (2OG) and Fe(II)-dependent oxygenase superfamily protein
HORVU4Hr1G089490.2	chr4H	642543999	642544800	HC_G	Non-specific lipid-transfer protein 2G
HORVU4Hr1G089500.1	chr4H	642559204	642559830	HC_G	Non-specific lipid-transfer protein 2G
HORVU4Hr1G089510.3	chr4H	642560707	642564722	HC_G	beta-amylase 5
HORVU4Hr1G089520.1	chr4H	642568886	642570443	HC_G	Heavy metal-associated domain, putative
HORVU4Hr1G089530.1	chr4H	642569427	642569815	LC_u	undescribed protein
HORVU4Hr1G089540.2	chr4H	642587402	642590164	HC_G	Remorin family protein
HORVU4Hr1G089550.1	chr4H	642984437	642985124	HC_u	undescribed protein
HORVU4Hr1G089560.2	chr4H	643004384	643006737	HC_U	Chromosome 3B, genomic scaffold, cultivar Chinese Spring
HORVU4Hr1G089570.1	chr4H	643009098	643009715	LC_u	undescribed protein
HORVU4Hr1G089580.1	chr4H	643012334	643013799	HC_G	sulfotransferase 4B
HORVU4Hr1G089600.1	chr4H	643055182	643056109	LC_u	undescribed protein
HORVU4Hr1G089590.18	chr4H	643060225	643064076	HC_G	Small nuclear ribonucleoprotein family protein
HORVU4Hr1G089610.2	chr4H	643065153	643069109	HC_G	glycerol-3-phosphate acyltransferase 3
HORVU4Hr1G089620.1	chr4H	643184706	643185401	HC_G	Folylpolyglutamate synthase
HORVU4Hr1G089630.1	chr4H	643221126	643222775	LC_u	undescribed protein
HORVU4Hr1G089640.1	chr4H	643365019	643366386	LC_u	undescribed protein
HORVU4Hr1G089650.1	chr4H	643371175	643371873	LC_TE	Retrotransposon protein, putative, Ty1-copia subclass
HORVU4Hr1G089660.1	chr4H	643378290	643379142	HC_G	NAC domain containing protein 32
HORVU4Hr1G089670.1	chr4H	643380058	643381950	HC_G	Galactosyl transferase GMA12/MNN10 family protein
HORVU4Hr1G089680.1	chr4H	643396960	643397346	LC_u	undescribed protein
HORVU4Hr1G089690.3	chr4H	643401272	643403295	HC_G	FLOWERING LOCUS T protein, putative
HORVU4Hr1G089700.1	chr4H	643406292	643406675	LC_U	unknown function
HORVU4Hr1G089710.1	chr4H	643432434	643433091	HC_U	Chromosome 3B, genomic scaffold, cultivar Chinese Spring
HORVU4Hr1G089720.1	chr4H	643438068	643441387	HC_G	polyubiquitin 10
HORVU4Hr1G089730.5	chr4H	643447233	643450680	HC_G	DNA (cytosine-5)-methyltransferase DRM2
HORVU4Hr1G089740.1	chr4H	643469531	643471438	HC_G	unknown function
HORVU4Hr1G089750.1	chr4H	643496721	643497628	HC_G	nicotianamine synthase 3
HORVU4Hr1G089750.1	chr4H	643496721	643497628	HC_G	nicotianamine synthase 3
HORVU4Hr1G089760.1	chr4H	643505736	643506752	HC_G	rRNA N-glycosidase
HORVU4Hr1G089770.1	chr4H	643510944	643513556	HC_G	unknown function
HORVU4Hr1G089780.1	chr4H	643514792	643515901	HC_G	rRNA N-glycosidase
HORVU4Hr1G089790.1	chr4H	643531658	643532317	LC_U	unknown function
HORVU4Hr1G089800.1	chr4H	643539316	643553308	LC_u	undescribed protein
HORVU4Hr1G089810.1	chr4H	643554452	643554697	LC_u	undescribed protein
HORVU4Hr1G089820.7	chr4H	643555408	643563271	HC_G	THO complex subunit 1
HORVU4Hr1G089830.2	chr4H	643624525	643625498	HC_G	unknown function
HORVU4Hr1G089840.1	chr4H	643628611	643629033	LC_U	unknown function
HORVU4Hr1G089850.2	chr4H	643641394	643644339	HC_G	rRNA N-glycosidase
HORVU4Hr1G089860.1	chr4H	643645935	643646389	LC_U	unknown function
HORVU4Hr1G089870.1	chr4H	643649672	643650337	HC_G	nicotianamine synthase 4
HORVU4Hr1G089880.1	chr4H	643667668	643670890	HC_G	Embryogenesis transmembrane protein-like
HORVU4Hr1G089890.1	chr4H	643676698	643680809	HC_G	Embryogenesis transmembrane protein-like
HORVU4Hr1G089900.1	chr4H	643698720	643699836	HC_G	HXXXD-type acyl-transferase family protein
HORVU4Hr1G089910.8	chr4H	643754944	643757160	HC_G	Peptidoglycan-binding LysM domain-containing protein
HORVU4Hr1G089920.1	chr4H	643756201	643756656	LC_u	undescribed protein
HORVU4Hr1G089930.1	chr4H	643802641	643803933	HC_G	Dirigent, putative, expressed
HORVU4Hr1G089940.1	chr4H	643849687	643850352	LC_u	undescribed protein
HORVU4Hr1G089950.2	chr4H	644014518	644014748	HC_TE?	Beta-fructofuranosidase, soluble isoenzyme I
HORVU4Hr1G089960.1	chr4H	644025240	644025680	LC_U	unknown function
HORVU4Hr1G089970.1	chr4H	644027463	644027603	LC_TE	HAT family dimerisation domain containing protein, expressed
HORVU4Hr1G089980.1	chr4H	644027616	644029495	LC_TE	TTF-type zinc finger protein with HAT dimerisation domain
HORVU4Hr1G089990.4	chr4H	644043699	644046293	HC_G	Protein WEAK CHLOROPLAST MOVEMENT UNDER BLUE LIGHT 1
HORVU4Hr1G090000.4	chr4H	644046935	644048843	LC_U	unknown protein; BEST Arabidopsis thaliana protein match is: unknown protein .
HORVU4Hr1G090010.1	chr4H	644327130	644327811	LC_u	undescribed protein
HORVU4Hr1G090020.2	chr4H	644335686	644338588	HC_G	Leucine-rich repeat receptor-like protein kinase family protein
HORVU4Hr1G090030.3	chr4H	644342602	644351407	HC_G	Homeobox-leucine zipper protein HOX10
HORVU4Hr1G090040.1	chr4H	644352889	644353678	LC_U	unknown function
HORVU4Hr1G090050.3	chr4H	644380174	644381317	HC_G	Peroxidase superfamily protein
HORVU4Hr1G090060.1	chr4H	644390902	644391988	LC_U	unknown function
HORVU4Hr1G090070.1	chr4H	644399260	644399972	HC_u	undescribed protein
HORVU4Hr1G090080.1	chr4H	644409589	644417798	HC_G	Malate dehydrogenase
HORVU4Hr1G090090.4	chr4H	644434690	644435863	HC_G	Heat stress transcription factor C-2a
HORVU4Hr1G090100.1	chr4H	644442321	644443454	LC_u	undescribed protein
HORVU4Hr1G090110.5	chr4H	644449280	644450579	HC_G	Nascent polypeptide-associated complex subunit beta
HORVU4Hr1G090120.1	chr4H	644475545	644476628	HC_G	germin-like protein 9
HORVU4Hr1G090130.1	chr4H	644480922	644481931	HC_G	germin-like protein 2
HORVU4Hr1G090140.1	chr4H	644484458	644485142	HC_G	germin-like protein 9
HORVU4Hr1G090150.1	chr4H	644506183	644508490	HC_G	peptidyl-prolyl cis-trans isomerases
HORVU4Hr1G090160.1	chr4H	644508965	644513417	HC_G	DNA repair endonuclease UVH1
HORVU4Hr1G090180.1	chr4H	644543466	644543732	LC_u	undescribed protein
HORVU4Hr1G090190.4	chr4H	644547127	644548791	HC_G	germin-like protein 2
HORVU4Hr1G090170.17	chr4H	644551948	644565388	HC_G	tRNA/rRNA methyltransferase (SpoU) family protein
HORVU4Hr1G090200.1	chr4H	644566417	644566659	LC_u	undescribed protein
HORVU4Hr1G090210.1	chr4H	644566855	644571558	HC_G	DNA repair endonuclease UVH1
HORVU4Hr1G090220.1	chr4H	644572117	644574424	HC_G	Peptidyl-prolyl cis-trans isomerase-like 3

### Sheet: Supplementary Table 3
Supplementary Table 3: H spontaneum and H. vulgare landrace HvHKT1;5 genotypic data.
Germplasm	Accession	L189P	NCBI ref	Q18H	F26S	H28R	S56N	E102Q	K130N	P133Q	R165H	L189P	V223I	F265L	G283C	V305M	V307G	A377T	L381Q	Q402H	K402M	I416V	V430I	R438K	N452S	T461A	R479M	Q480E	V488L	H500Y	R506T	V508L	Na+HAP
				G54T	T79C	A86G	G168A	G304C	A393T	C401A	G494A	T567C	G670A	T73C	G858T	G913A	T920G	G1136A	T1142A	G1206C	A1208T	A1248G	G1288A	G1311A	A1355G	A1384G	A1439T	G1441C	G1465C	C1501T	C1520G	G1525C
H. spontaneum	FT064	P	Submitted, number pending	G	T	A	A	G	A	C	G	C	A	T	G	G	T	A	T	C	A	G	G	G	G	A	G	G	G	C	G	G	3
H. spontaneum	FT175	L	Submitted, number pending	.	C	.	G	C	.	.	.	T	.	.	.	.	.	.	.	.	.	A	.	.	A	.	.	.	.	.	.	.	4
H. spontaneum	FT630	L	Submitted, number pending	.	C	.	.	.	.	.	.	T	.	.	.	.	.	.	.	G	.	A	.	.	A	.	.	.	.	.	.	.	5
H. spontaneum	FT512	L	Submitted, number pending	.	C	.	G	C	.	.	.	T	.	.	.	.	.	.	A	.	.	A	.	.	.	.	.	.	C	.	.	C	6
H. spontaneum	FT219	L	Submitted, number pending	.	C	.	G	C	.	.	.	T	.	.	.	.	.	.	A	.	.	A	.	.	A	.	.	.	.	.	.	.	7
H. spontaneum	FT473	L	Submitted, number pending	.	C	.	G	C	.	.	.	T	.	.	.	.	.	.	A	.	.	A	.	.	A	.	.	.	.	.	.	.	7
H. spontaneum	FT268	L	Submitted, number pending	.	C	.	G	C	.	.	.	T	.	.	.	.	.	.	A	.	.	A	.	.	A	.	.	.	.	.	.	.	7
H. spontaneum	FT376	L	Submitted, number pending	.	C	.	G	C	.	.	.	T	.	.	.	.	.	.	A	.	.	A	.	.	A	.	.	.	.	.	.	.	7
H. spontaneum	FT469	L	Submitted, number pending	.	C	.	G	C	.	.	.	T	.	.	.	.	.	.	.	.	T	A	.	.	.	.	.	.	.	.	C	.	8
H. spontaneum	FT507	L	Submitted, number pending	.	C	.	G	C	.	.	.	T	.	.	.	.	.	.	.	.	T	A	.	.	.	.	.	.	.	.	C	.	8
H. spontaneum	FT252	L	Submitted, number pending	.	C	.	G	C	.	.	.	T	.	.	.	.	.	.	.	.	T	A	.	.	.	.	.	.	.	.	C	.	8
H. spontaneum	FT389	L	Submitted, number pending	.	C	.	G	C	.	.	.	T	.	.	.	.	.	.	.	.	T	A	.	.	.	.	.	.	.	.	C	.	8
H. spontaneum	FT144	L	Submitted, number pending	.	C	.	G	C	.	.	.	T	.	.	.	.	.	.	.	.	.	A	.	.	.	.	.	.	.	T	.	C	9
H. spontaneum	FT045	L	Submitted, number pending	.	C	.	G	C	.	.	.	T	.	.	.	.	.	.	.	.	.	A	A	.	.	.	.	.	.	.	C	.	10
H. spontaneum	FT037	L	Submitted, number pending	.	C	.	G	C	.	.	.	T	.	.	.	.	.	.	.	.	.	A	.	.	A	.	.	.	.	.	.	.	11
H. spontaneum	FT042	L	Submitted, number pending	.	C	.	G	C	.	.	.	T	.	.	.	.	.	.	.	.	.	A	.	.	A	.	.	.	.	.	.	.	11
H. spontaneum	FT011	L	Submitted, number pending	.	C	.	G	C	.	.	.	T	.	.	.	.	.	.	.	.	.	A	.	.	A	.	.	.	.	.	.	.	11
H. spontaneum	FT338	L	Submitted, number pending	.	C	.	G	C	.	.	.	T	.	.	.	.	.	.	.	.	.	A	.	.	A	.	.	.	.	.	.	.	11
H. spontaneum	FT222	L	Submitted, number pending	.	C	.	G	C	.	.	.	T	.	.	.	.	.	.	.	.	.	A	.	.	A	.	.	.	.	.	.	.	11
H. spontaneum	FT393	L	Submitted, number pending	.	C	.	G	C	.	.	.	T	.	.	.	.	.	.	.	.	.	A	.	.	A	.	.	.	.	.	.	.	11
H. spontaneum	FT276	L	Submitted, number pending	.	C	.	G	C	.	.	.	T	.	.	.	.	.	.	.	.	.	A	.	.	A	.	.	.	.	.	.	.	11
H. spontaneum	FT172	L	Submitted, number pending	.	C	.	G	C	.	.	.	T	.	.	.	.	.	.	.	.	.	A	.	.	A	.	.	.	.	.	.	.	11
H. spontaneum	FT272	L	Submitted, number pending	.	C	.	G	C	.	.	.	T	.	.	.	.	.	.	.	.	.	A	.	.	A	.	.	.	.	.	.	.	11
H. spontaneum	FT270	L	Submitted, number pending	.	C	.	G	C	.	.	.	T	.	.	.	.	.	.	.	.	.	A	.	.	A	.	.	.	.	.	.	.	11
H. spontaneum	FT262	L	Submitted, number pending	.	C	.	G	C	.	.	.	T	.	.	.	.	.	.	.	.	.	A	.	.	A	.	.	.	.	.	.	.	11
H. spontaneum	FT232	L	Submitted, number pending	.	C	.	G	C	.	.	.	T	.	.	.	.	.	.	.	.	.	A	.	.	A	.	.	.	.	.	.	.	11
H. spontaneum	FT332	L	Submitted, number pending	.	C	.	G	C	.	.	.	T	.	.	.	.	.	.	.	.	.	A	.	.	A	.	.	.	.	.	.	.	11
H. spontaneum	FT279	L	Submitted, number pending	.	C	.	G	C	.	.	.	T	.	.	.	.	.	.	.	.	.	A	.	.	A	.	.	.	.	.	.	.	11
H. spontaneum	FT333	L	Submitted, number pending	.	C	.	G	C	.	.	.	T	G	.	.	.	.	.	.	.	.	A	.	.	A	.	.	.	.	.	.	.	12
H. spontaneum	FT361	L	Submitted, number pending	.	C	.	G	C	T	.	.	T	G	.	.	.	.	G	.	G	.	A	.	.	A	.	.	.	.	.	.	.	13
H. spontaneum	FT363	L	Submitted, number pending	.	C	.	G	C	T	.	.	T	G	.	.	.	.	G	.	G	.	A	.	.	A	.	.	.	.	.	.	.	13
H. spontaneum	FT286	L	Submitted, number pending	.	C	.	G	C	T	.	.	T	G	.	.	.	.	G	.	G	.	A	.	.	A	.	.	.	.	T	.	C	13
H. spontaneum	FT340	L	Submitted, number pending	.	C	.	G	C	T	.	.	T	G	.	T	.	.	G	.	G	.	A	.	.	A	.	.	.	.	T	.	C	14
H. spontaneum	FT218	L	Submitted, number pending	.	C	.	G	C	T	.	.	T	G	.	T	.	.	G	.	G	.	A	.	.	A	.	.	.	.	T	.	C	14
H. spontaneum	FT631	L	Submitted, number pending	.	C	.	G	.	.	.	.	T	.	.	.	.	G	.	A	.	.	A	.	.	A	.	.	.	.	.	.	.	15
H. spontaneum	FT671	L	Submitted, number pending	.	C	.	G	.	.	.	.	T	.	.	.	.	.	.	A	.	.	A	.	.	A	.	.	.	.	.	.	.	16
H. spontaneum	FT885	L	Submitted, number pending	.	C	.	G	.	.	.	.	T	.	.	.	.	.	.	A	.	.	A	.	.	A	.	.	.	.	.	.	.	16
H. spontaneum	FT731	L	Submitted, number pending	.	C	.	G	.	.	.	.	T	.	.	.	.	.	.	A	.	.	A	.	.	A	.	.	.	.	.	.	.	16
H. spontaneum	FT611	L	Submitted, number pending	.	C	.	G	.	.	.	.	T	.	.	.	.	.	.	A	.	.	A	.	.	A	.	.	.	.	.	.	.	16
H. spontaneum	FT875	L	Submitted, number pending	.	C	.	G	.	.	.	.	T	.	.	.	.	.	.	A	.	.	A	.	.	A	.	.	.	.	.	.	.	16
H. spontaneum	BS08-1	L	Submitted, number pending	.	C	.	G	.	.	.	.	T	.	.	.	.	.	.	.	.	.	A	.	A	A	.	.	.	.	.	.	.	17
H. spontaneum	BS06-1	L	Submitted, number pending	.	C	.	G	.	.	.	.	T	.	.	.	.	.	.	.	.	.	A	.	A	A	.	.	.	.	.	.	.	17
H. spontaneum	FT566	L	Submitted, number pending	.	C	.	G	.	.	.	.	T	.	.	.	.	.	.	.	.	.	A	.	A	A	.	.	.	.	.	.	.	17
H. spontaneum	FT590	L	Submitted, number pending	.	C	.	G	.	.	.	.	T	.	.	.	.	.	.	.	.	.	A	.	.	.	.	.	.	.	T	.	C	18
H. spontaneum	FT746	L	Submitted, number pending	.	C	.	G	.	.	.	.	T	.	.	.	A	.	.	.	.	.	A	.	.	.	.	.	.	.	T	.	C	19
H. spontaneum	FT748	L	Submitted, number pending	.	C	.	G	.	.	.	.	T	.	.	.	A	.	.	.	.	.	A	.	.	.	.	.	.	.	T	.	C	19
H. spontaneum	FT584	L	Submitted, number pending	.	C	.	G	.	.	.	.	T	.	.	.	.	.	.	.	.	.	A	.	.	A	.	.	.	.	T	.	C	20
H. spontaneum	FT018	L	Submitted, number pending	.	C	.	G	.	.	.	.	T	.	.	.	.	.	.	.	.	.	A	.	.	A	.	.	.	.	.	.	.	20
H. spontaneum	FT572	L	Submitted, number pending	.	C	.	G	.	.	.	.	T	.	.	.	.	.	.	.	.	.	A	.	.	A	.	.	.	.	.	.	.	20
H. spontaneum	FT733	L	Submitted, number pending	.	C	.	G	.	.	.	.	T	.	.	.	.	.	.	.	.	.	A	.	.	A	.	.	.	.	.	.	.	20
H. spontaneum	FT670	L	Submitted, number pending	.	C	.	G	.	.	.	.	T	.	.	.	.	.	.	.	.	.	A	.	.	A	.	.	.	.	.	.	.	20
H. spontaneum	FT747	L	Submitted, number pending	.	C	.	G	.	.	.	.	T	.	.	.	.	.	.	.	.	.	A	.	.	A	.	.	.	.	.	.	.	20
H. spontaneum	FT730	L	Submitted, number pending	.	C	.	G	.	.	.	.	T	.	.	.	.	.	.	.	.	.	A	.	.	A	.	.	.	.	.	.	.	20
H. spontaneum	FT754	L	Submitted, number pending	.	C	.	G	.	.	.	.	T	.	.	.	.	.	.	.	.	.	A	.	.	A	.	.	.	.	.	.	.	20
H. spontaneum	FT592	L	Submitted, number pending	.	C	.	G	.	.	.	.	T	.	.	.	.	.	.	.	.	.	A	.	.	A	.	.	.	.	.	.	.	20
H. spontaneum	FT741	L	Submitted, number pending	.	C	.	G	.	.	.	.	T	.	.	.	.	.	.	.	.	.	A	.	.	A	.	.	.	.	.	.	.	20
H. spontaneum	FT581	L	Submitted, number pending	.	C	.	G	.	.	.	.	T	.	.	.	.	.	.	.	.	.	A	.	.	A	.	.	.	.	.	.	.	20
H. spontaneum	FT632	L	Submitted, number pending	.	C	.	G	.	.	.	.	T	.	.	.	.	.	.	.	.	.	A	.	.	A	.	.	.	.	.	.	.	20
H. spontaneum	FT595	L	Submitted, number pending	.	C	.	G	.	.	.	.	T	.	.	.	.	.	.	.	.	.	A	.	.	A	.	.	.	.	.	.	.	20
H. spontaneum	FT578	L	Submitted, number pending	.	C	.	G	.	.	.	.	T	.	.	.	.	.	.	.	.	.	A	.	.	A	.	.	.	.	.	.	.	20
H. spontaneum	FT880	L	Submitted, number pending	.	C	.	G	.	.	.	.	T	.	.	.	.	.	.	.	.	.	A	.	.	A	.	.	.	.	.	.	.	20
H. spontaneum	FT661	L	Submitted, number pending	.	C	.	G	.	.	.	.	T	.	.	.	.	.	.	.	.	.	A	.	.	A	.	.	.	.	.	.	.	20
H. spontaneum	FT871	L	Submitted, number pending	.	C	.	G	.	.	.	.	T	.	.	.	.	.	.	.	.	T	A	.	.	.	.	.	.	.	.	.	.	21
H. spontaneum	FT734	L	Submitted, number pending	.	C	.	G	.	.	.	.	T	.	.	.	.	.	.	.	.	T	A	.	.	.	.	.	.	.	.	C	.	21
H. spontaneum	FT657	L	Submitted, number pending	.	C	.	G	.	.	.	.	T	.	.	.	.	.	.	.	.	T	A	.	.	.	.	.	.	.	.	C	.	21
H. spontaneum	FT462	L	Submitted, number pending	.	C	.	G	.	.	.	.	T	.	.	.	.	.	.	.	.	T	A	.	.	.	.	.	.	.	.	C	.	21
H. spontaneum	FT582	L	Submitted, number pending	.	C	.	G	.	.	.	.	T	.	.	.	.	.	.	.	.	T	A	.	.	.	.	.	.	.	.	C	.	21
H. spontaneum	FT658	L	Submitted, number pending	.	C	.	G	.	.	.	.	T	.	.	.	.	.	.	.	.	T	A	.	.	.	.	.	.	.	.	C	.	21
H. spontaneum	FT604	L	Submitted, number pending	.	C	.	G	.	.	.	.	T	.	.	.	.	.	.	.	.	T	A	.	.	.	.	.	.	.	.	C	.	21
H. spontaneum	FT660	L	Submitted, number pending	.	C	.	G	.	.	.	.	T	.	.	.	.	.	.	.	.	T	A	.	.	.	.	.	.	.	.	C	.	21
H. spontaneum	FT878	L	Submitted, number pending	.	C	.	G	.	.	.	.	T	.	.	.	.	.	.	.	.	T	A	.	.	.	.	.	.	.	.	C	.	21
H. spontaneum	FT613	L	Submitted, number pending	.	C	.	G	.	.	.	.	T	.	.	.	.	.	.	.	.	T	A	.	.	.	.	.	.	.	.	.	.	21
H. spontaneum	FT031	L	Submitted, number pending	.	C	.	G	.	T	.	A	T	G	.	.	.	.	G	.	G	.	A	.	.	A	.	.	.	.	.	.	.	22
H. spontaneum	FT643	L	Submitted, number pending	.	C	.	G	.	T	A	.	T	.	.	.	.	.	G	.	G	.	A	.	.	A	.	.	.	.	.	.	.	23
H. spontaneum	FT589	L	Submitted, number pending	.	C	.	G	.	T	A	.	T	G	.	.	.	.	G	.	G	.	A	.	.	A	.	.	.	.	.	.	.	24
H. spontaneum	FT735	L	Submitted, number pending	.	C	.	G	.	.	.	.	T	.	.	.	.	.	G	.	G	.	A	.	.	A	.	.	.	.	.	.	.	25
H. spontaneum	FT879	L	Submitted, number pending	.	C	.	G	.	.	.	.	T	.	.	.	.	.	G	.	G	.	A	.	.	A	.	T	C	.	.	.	.	26
H. spontaneum	FT075	L	Submitted, number pending	.	C	G	G	.	.	.	.	T	.	.	.	.	.	.	A	.	.	A	.	.	A	.	.	.	.	.	.	.	27
H. spontaneum	FT628	L	Submitted, number pending	.	C	G	G	.	.	.	.	T	.	.	.	.	.	.	A	.	.	A	.	.	A	.	.	.	.	.	.	.	27
H. spontaneum	FT627	L	Submitted, number pending	T	C	.	G	.	.	.	.	T	.	.	.	.	.	G	.	G	.	A	.	.	A	.	.	.	.	.	C	.	28
H. vulgare landrace	HOR9919	P	n/a
H. vulgare landrace	SBCC147	P	n/a
H. vulgare landrace	BCC1488	P	n/a
H. vulgare landrace	HOR3959	P	n/a
H. vulgare landrace	HOR7436	P	n/a
H. vulgare landrace	HOR8826	P	n/a
H. vulgare landrace	FT226	L	n/a
H. vulgare landrace	FT380	L	n/a
H. vulgare landrace	FT525	L	n/a
H. vulgare landrace	FT549	L	n/a
H. vulgare landrace	HOR10280	L	n/a
H. vulgare landrace	HOR10410	L	n/a
H. vulgare landrace	HOR10610	L	n/a
H. vulgare landrace	HOR10761	L	n/a
H. vulgare landrace	HOR10782	L	n/a
H. vulgare landrace	HOR11317	L	n/a
H. vulgare landrace	HOR12762	L	n/a
H. vulgare landrace	HOR154	L	n/a
H. vulgare landrace	HOR203	L	n/a
H. vulgare landrace	HOR2351	L	n/a
H. vulgare landrace	HOR2777	L	n/a
H. vulgare landrace	HOR2808	L	n/a
H. vulgare landrace	HOR2829	L	n/a
H. vulgare landrace	HOR2867	L	n/a
H. vulgare landrace	HOR354	L	n/a
H. vulgare landrace	HOR3950	L	n/a
H. vulgare landrace	HOR4469	L	n/a
H. vulgare landrace	HOR4720	L	n/a
H. vulgare landrace	HOR4724	L	n/a
H. vulgare landrace	HOR5702	L	n/a
H. vulgare landrace	HOR7969	L	n/a
H. vulgare landrace	HOR8113	L	n/a
H. vulgare landrace	HOR8635	L	n/a
H. vulgare landrace	HOR8658	L	n/a
H. vulgare landrace	HOR8827	L	n/a
H. vulgare landrace	HOR902	L	n/a
H. vulgare landrace	HOR937	L	n/a
H. vulgare landrace	HOR9453	L	n/a
H. vulgare landrace	HOR9607	L	n/a
H. vulgare landrace	SBCC158	L	n/a
H. vulgare landrace	BCC108	L	n/a
H. vulgare landrace	BCC761	L	n/a
H. vulgare landrace	FT523	L	n/a
H. vulgare landrace	FT554	L	n/a
H. vulgare landrace	FT561	L	n/a
H. vulgare landrace	HOR10130	L	n/a
H. vulgare landrace	HOR10350	L	n/a
H. vulgare landrace	HOR10360	L	n/a
H. vulgare landrace	HOR10551	L	n/a
H. vulgare landrace	HOR10609	L	n/a
H. vulgare landrace	HOR1133	L	n/a
H. vulgare landrace	HOR11403	L	n/a
H. vulgare landrace	HOR1192	L	n/a
H. vulgare landrace	HOR12830	L	n/a
H. vulgare landrace	HOR14279	L	n/a
H. vulgare landrace	HOR1758	L	n/a
H. vulgare landrace	HOR1804	L	n/a
H. vulgare landrace	HOR1842	L	n/a
H. vulgare landrace	HOR2766	L	n/a
H. vulgare landrace	HOR2800	L	n/a
H. vulgare landrace	HOR383	L	n/a
H. vulgare landrace	HOR3938	L	n/a
H. vulgare landrace	HOR396	L	n/a
H. vulgare landrace	HOR454	L	n/a
H. vulgare landrace	HOR6360	L	n/a
H. vulgare landrace	HOR713	L	n/a
H. vulgare landrace	HOR742	L	n/a
H. vulgare landrace	HOR752	L	n/a
H. vulgare landrace	HOR756	L	n/a
H. vulgare landrace	HOR758	L	n/a
H. vulgare landrace	HOR8455	L	n/a
H. vulgare landrace	HOR8842	L	n/a
H. vulgare landrace	HOR9827	L	n/a
H. vulgare landrace	HOR9888	L	n/a
H. vulgare landrace	SBCC002	L	n/a
H. vulgare landrace	SBCC003	L	n/a
H. vulgare landrace	SBCC014	L	n/a
H. vulgare landrace	SBCC144	L	n/a
H. vulgare landrace	HOR2458	L	n/a
H. vulgare landrace	HOR2462	L	n/a
H. vulgare landrace	HOR2465	L	n/a
H. vulgare landrace	BCC003	L	n/a
H. vulgare landrace	BCC105	L	n/a
H. vulgare landrace	BCC107	L	n/a
H. vulgare landrace	BCC1481	L	n/a
H. vulgare landrace	BCC1487	L	n/a
H. vulgare landrace	BCC1589	L	n/a
H. vulgare landrace	BCC190	L	n/a
H. vulgare landrace	BCC192	L	n/a
H. vulgare landrace	BCC195	L	n/a
H. vulgare landrace	BCC197	L	n/a
H. vulgare landrace	BCC42	L	n/a
H. vulgare landrace	FT411	L	n/a
H. vulgare landrace	FT414	L	n/a
H. vulgare landrace	FT520	L	n/a
H. vulgare landrace	FT553	L	n/a
H. vulgare landrace	BCC103	L	n/a
H. vulgare landrace	BCC110	L	n/a
H. vulgare landrace	BCC126	L	n/a
H. vulgare landrace	BCC131	L	n/a
H. vulgare landrace	BCC1494	L	n/a
H. vulgare landrace	BCC1503	L	n/a
H. vulgare landrace	BCC167	L	n/a
H. vulgare landrace	BCC168	L	n/a
H. vulgare landrace	BCC169	L	n/a
H. vulgare landrace	BCC182	L	n/a
H. vulgare landrace	BCC185	L	n/a
H. vulgare landrace	BCC21	L	n/a
H. vulgare landrace	BCC54	L	n/a
H. vulgare landrace	937	L	n/a
H. vulgare landrace	FT388	L	n/a
H. vulgare landrace	FT390	L	n/a
H. vulgare landrace	100-HS8	L	n/a
H. vulgare landrace	93-HS1	L	n/a
H. vulgare landrace	95-HS3	L	n/a
H. vulgare landrace	FT359	L	n/a
H. vulgare landrace	FT519	L	n/a
H. vulgare landrace	FT521	L	n/a
H. vulgare landrace	FT524	L	n/a
H. vulgare landrace	FT539	L	n/a
H. vulgare landrace	WB-120	L	n/a
H. vulgare landrace	WB-303	L	n/a
H. vulgare landrace	WB-325	L	n/a
H. vulgare landrace	WB-326	L	n/a
H. vulgare landrace	WB-328	L	n/a
H. vulgare landrace	WB-329	L	n/a
H. vulgare landrace	WB-331	L	n/a
H. vulgare landrace	WB-332	L	n/a
H. vulgare landrace	WB-336	L	n/a
H. vulgare landrace	WB-338	L	n/a
H. vulgare landrace	WB-339	L	n/a
H. vulgare landrace	WB-340	L	n/a
H. vulgare landrace	WB-341	L	n/a
H. vulgare landrace	WB-344	L	n/a
H. vulgare landrace	WB-346	L	n/a
H. vulgare landrace	WB-347	L	n/a
H. vulgare landrace	WB-348	L	n/a
H. vulgare landrace	WB-356	L	n/a
H. vulgare landrace	WB-373	L	n/a
H. vulgare landrace	WB-376	L	n/a
H. vulgare landrace	WB-379	L	n/a
H. vulgare landrace	WB-382	L	n/a
H. vulgare landrace	WB-384	L	n/a
H. vulgare landrace	WB-393	L	n/a
H. vulgare landrace	WB-399	L	n/a
H. vulgare landrace	WB-400	L	n/a
H. vulgare landrace	WB-401	L	n/a
H. vulgare landrace	WB-403	L	n/a
H. vulgare landrace	WB-449	L	n/a
H. vulgare landrace	WB-451	L	n/a
H. vulgare landrace	WB-452	L	n/a
H. vulgare landrace	WB-453	L	n/a
H. vulgare landrace	WB-454	L	n/a
H. vulgare landrace	WB-455	L	n/a
H. vulgare landrace	WB-456	L	n/a
H. vulgare landrace	WB-458	L	n/a
H. vulgare landrace	WB-459	L	n/a
H. vulgare landrace	WB-462	L	n/a
H. vulgare landrace	WB-463	L	n/a
H. vulgare landrace	WB-465	L	n/a
H. vulgare landrace	WB-466	L	n/a
H. vulgare landrace	WB-470	L	n/a
H. vulgare landrace	WB-471	L	n/a
H. vulgare landrace	WB-473	L	n/a
H. vulgare landrace	WB-478	L	n/a
H. vulgare landrace	WB-448	L	n/a
H. vulgare landrace	WB-245	L	n/a
H. vulgare landrace	WB-294	L	n/a
H. vulgare landrace	WB-298	L	n/a
H. vulgare landrace	WB-299	L	n/a
H. vulgare landrace	WB-300	L	n/a
H. vulgare landrace	WB-302	L	n/a
H. vulgare landrace	WB-327	L	n/a
H. vulgare landrace	WB-333	L	n/a
H. vulgare landrace	WB-335	L	n/a
H. vulgare landrace	WB-337	L	n/a
H. vulgare landrace	WB-350	L	n/a
H. vulgare landrace	WB-352	L	n/a
H. vulgare landrace	WB-372	L	n/a
H. vulgare landrace	WB-374	L	n/a
H. vulgare landrace	WB-398	L	n/a
H. vulgare landrace	WB-404	L	n/a
H. vulgare landrace	WB-467	L	n/a
H. vulgare landrace	WB-468	L	n/a

### Sheet: Supplementary Table 4
Supplementary Table 4: Primers used for sanger sequencing, qPCR and In-situs
Application	Name	Sequence	Size	Ta (oC)
Sanger sequencing	HvHKT1;5_1F	AGCCACTTGTCAGTCGTAGC	899	55
	HvHKT1;5_1R	CTGGTCCTTGAACCCTTGCT
	HvHKT1;5_3F	CCTGATCTTCACGTCGGTGT	859	55
	HvHKT1;5_3R	CCTCGAGTTGACCGACATGA
	HvHKT1;5_5F	CTCCTCGGAAACACGCTCTT	869	55
	HvHKT1;5_5R	TTCCCTTCCCTGCTCCACTT
	HvHKT1;5_7F	GCACAAGCTTCTCATGTCGC	682	55
	HvHKT1;5_7R	GAGCCCGCTTACCTTCTCTC
qPCR	HvHKT1;5_Q_2F	GCAGATCTCCGATGACCCAC	175	65
	HvHKT1;5_Q_2R	TGAGCCTGCCGTAGAACATG
In-situ	Insitu_HvHKT1;5_F	TGGTCATGATGTACCTACCA
	Insitu_HvHKT1;5_R	GTACGCACTGATAACCTCGA
	Insitu_Hv18s_F	ATGGCTCATTAAATCAGTTAT
	Insitu_Hv18s_R	AATATACGCTATTGGAGCTGG

### Sheet: Supplementary Table 5
Supplementary Table 5: Na+ contents of 5th leaf material from 0mM, 150mM and 250mM NaCl treated plants.
HvHKT1;5 haplotype	Cultivar Name	Treatment	Mean Na (mg/kg)
Na+HAP1	Golden Promise	0 mM NaCl	574.373
Na+HAP2	Viivi	0 mM NaCl	423.328
Na+HAP3	Morex	0 mM NaCl	470.342
Na+HAP1	Golden Promise	150 mM NaCl	3601.41
Na+HAP2	Viivi	150 mM NaCl	3201.87
Na+HAP3	Morex	150 mM NaCl	7677.01
Na+HAP1	Golden Promise	250 mM NaCl	6953.06
Na+HAP2	Viivi	250 mM NaCl	5555.79
Na+HAP3	Morex	250 mM NaCl	11054.3
